# 3D Analysis of the Force Generated by a Honeybee During Flight

**DOI:** 10.1101/2022.11.25.517967

**Authors:** Mandiyam Y. Mahadeeswara, Mandyam V. Srinivasan

## Abstract

To better understand the turning flight characteristics of the bees, we developed a procedure for estimating the instantaneous total force generated by the bee, along with its centrifugal force component, at each instant of time. We calculated the magnitude and direction of the total force vector (TFV) with respect to the three body axes of the bee and examined its variation with time during turning flights. The results of this study revealed that turns in the cloud are executed by (a) holding the magnitude of the TFV vector constant and (b) by redirecting the body (and therefore the turning force) appropriately to execute a coordinated turn. We also calculated and analysed the TFVs of bees flying in a curved tunnel. The characteristics of these TFVs (magnitude and direction) are very similar to those for bees flying in the cloud. This is a novel finding as there are no studies which have estimated the instantaneous flight force magnitude and direction of a turning bee (these are not saccadic or evasive turns) in an outdoor or indoor setup. However, similar results have been reported for pigeons and cockatiels while executing smooth turns in the horizontal plane.
