## Supplementary Information for "3D Analysis of the Force Generated by a Honeybee During Flight"

### Sheet: Figs. S1- Cloud Case
																Supplementary material - Figs. S1
														3D ANALYSIS OF THE FORCE GENERATED BY A HONEYBEE DURING FLIGHT
												Figs. S1 – Plots showing the variation of Fx, Fy and Fz, TFV, and all three angles for cloud case (27 bees)
						TFV Variation										Speed and Curvature variation	TFV orientation with respect to the body axis of the bee																Histogram of TFV															Distribution of

### Sheet: Figs. S2 - Curved tunnel case 
																Supplementary material - Figs. S2																																CHAPTER 5 –
														3D ANALYSIS OF THE FORCE GENERATED BY A HONEYBEE DURING FLIGHT
																																																	E.2 – Plots showing the variation of Fx, Fy and Fz, TFV, and all three thetas for cloud case (27 bees)
												Figs. S2 – Plots showing the variation of Fx, Fy and Fz, TFV, and all three angles for 37 bees flying in the curved tunnel
						TFV Variation										Speed and Curvature variation			TFV orientation with respect to the body axis of the bee														Histogram of TFV															Distribution of
